# A dual role for the RNA helicase DHX34 in NMD and pre-mRNA splicing and its function in hematopoietic differentiation

**DOI:** 10.1101/2022.05.26.492072

**Authors:** Nele Hug, Stuart Aitken, Dasa Longman, Michaela Raab, Hannah Armes, Abigail R. Mann, Ana Rio-Machin, Jude Fitzgibbon, Kevin Rouault-Pierre, Javier F. Cáceres

**Affiliations:** MRC Human Genetics Unit, Institute of Genetics and Cancer, University of Edinburgh, Crewe Road South, Edinburgh EH4 2XU, UK; Centre for Genomics and Computational Biology, Barts Cancer Institute, Queen Mary University of London, London, United Kingdom; Centre for Haemato-Oncology, Barts Cancer Institute, Queen Mary University of London, London, United Kingdom

**Keywords:** DHX34, RNA helicase, NMD, pre-mRNA splicing, RNA targets, seCLIP, AML

## Abstract

The DExD/H-box RNA helicase DHX34 is a Nonsense-mediated decay (NMD) factor that together with core NMD factors co-regulates NMD targets in nematodes and in vertebrates. Here, we show that DHX34 is also associated with the human spliceosomal catalytic C complex. Mapping of DHX34 endogenous binding sites using Cross-Linking Immunoprecipitation (CLIP) revealed that DHX34 is preferentially associated with pre-mRNAs and locates at exon-intron boundaries. Accordingly, we observed that DHX34 regulates a large number of alternative splicing (AS) events in mammalian cells in culture, establishing a dual role for DHX34 in both NMD and pre-mRNA splicing. We previously showed that germline DHX34 mutations associated to familial Myelodysplasia (MDS)/Acute Myeloid Leukemia (AML) predisposition abrogate its activity in NMD. Interestingly, we observe now that DHX34 regulates the splicing of pre-mRNAs that have been linked to AML/MDS predisposition. This is consistent with silencing experiments in hematopoietic stem/progenitor cells (HSPCs) showing that loss of DHX34 results in differentiation blockade of both erythroid and myeloid lineages, which is a hallmark of AML development. Altogether, these data unveil new cellular functions of DHX34 and suggests that alterations in the levels and/or activity of DHX34 could contribute to human disease.
