## Supplemental Table 1 for "A dual role for the RNA helicase DHX34 in NMD and pre-mRNA splicing and its function in hematopoietic differentiation"

### Sheet: Sheet1
Fasta headers	Protein IDs	A5	A10	1B3
sp|Q6NVV7|CDPF1_HUMAN Cysteine-rich DPF motif domain-containing protein 1 OS=Homo sapiens OX=9606 GN=CDPF1 PE=1 SV=1	CDPF1	5280450000	6946750000	2087350000
sp|Q9UMS4|PRP19_HUMAN Pre-mRNA-processing factor 19 OS=Homo sapiens OX=9606 GN=PRPF19 PE=1 SV=1	PRP19	4601550000	5435400000	4020250000
sp|Q6P2Q9|PRP8_HUMAN Pre-mRNA-processing-splicing factor 8 OS=Homo sapiens OX=9606 GN=PRPF8 PE=1 SV=2	PRP8	4173850000	3924300000	3038450000
sp|O75643|U520_HUMAN U5 small nuclear ribonucleoprotein 200 kDa helicase OS=Homo sapiens OX=9606 GN=SNRNP200 PE=1 SV=2	U520	3560600000	4171250000	4794300000
sp|Q14562|DHX8_HUMAN ATP-dependent RNA helicase DHX8 OS=Homo sapiens OX=9606 GN=DHX8 PE=1 SV=1	DHX8	2471900000	2056550000	1807850000
sp|O60306|AQR_HUMAN RNA helicase aquarius OS=Homo sapiens OX=9606 GN=AQR PE=1 SV=4	RRP12	2081950000	1819100000	1390950000
sp|Q15029|U5S1_HUMAN 116 kDa U5 small nuclear ribonucleoprotein component OS=Homo sapiens OX=9606 GN=EFTUD2 PE=1 SV=1	U5S1	1902550000	1726100000	1587500000
sp|Q99459|CDC5L_HUMAN Cell division cycle 5-like protein OS=Homo sapiens OX=9606 GN=CDC5L PE=1 SV=2	CDC5L	1871550000	1322300000	904330000
sp|Q9HCS7|SYF1_HUMAN Pre-mRNA-splicing factor SYF1 OS=Homo sapiens OX=9606 GN=XAB2 PE=1 SV=2	SYF1	1793800000	1274200000	1165450000
sp|O60508|PRP17_HUMAN Pre-mRNA-processing factor 17 OS=Homo sapiens OX=9606 GN=CDC40 PE=1 SV=1	PRP17	1713250000	1117485000	1018165000
sp|Q9UQ35|SRRM2_HUMAN Serine/arginine repetitive matrix protein 2 OS=Homo sapiens OX=9606 GN=SRRM2 PE=1 SV=2	SRRM2	1593750000	960050000	1180645000
sp|Q9BZJ0|CRNL1_HUMAN Crooked neck-like protein 1 OS=Homo sapiens OX=9606 GN=CRNKL1 PE=1 SV=4	CRNL1	1560100000	1280350000	945770000
sp|Q70Z53|F10C1_HUMAN Protein FRA10AC1 OS=Homo sapiens OX=9606 GN=FRA10AC1 PE=1 SV=3	F10C1	1032995000	1233300000	1356100000
sp|Q13573|SNW1_HUMAN SNW domain-containing protein 1 OS=Homo sapiens OX=9606 GN=SNW1 PE=1 SV=1	SNW1	905715000	642740000	582700000
sp|Q9H5Z1|DHX35_HUMAN Probable ATP-dependent RNA helicase DHX35 OS=Homo sapiens OX=9606 GN=DHX35 PE=1 SV=2	DHX35	882090000	664905000	506965000
sp|Q8WUD4|CCD12_HUMAN Coiled-coil domain-containing protein 12 OS=Homo sapiens OX=9606 GN=CCDC12 PE=1 SV=1	CCD12	856750000	897855000	792355000
sp|Q9ULR0|ISY1_HUMAN Pre-mRNA-splicing factor ISY1 homolog OS=Homo sapiens OX=9606 GN=ISY1 PE=1 SV=3	ISY1	828645000	677005000	634020000
sp|P38919|IF4A3_HUMAN Eukaryotic initiation factor 4A-III OS=Homo sapiens OX=9606 GN=EIF4A3 PE=1 SV=4	IF4A3	828465000	537000000	404680000
sp|Q9UJV9|DDX41_HUMAN Probable ATP-dependent RNA helicase DDX41 OS=Homo sapiens OX=9606 GN=DDX41 PE=1 SV=2	DDX41	787275000	612045000	669290000
sp|Q96DI7|SNR40_HUMAN U5 small nuclear ribonucleoprotein 40 kDa protein OS=Homo sapiens OX=9606 GN=SNRNP40 PE=1 SV=1	SNR40	784915000	652660000	760830000
sp|O75934|SPF27_HUMAN Pre-mRNA-splicing factor SPF27 OS=Homo sapiens OX=9606 GN=BCAS2 PE=1 SV=1	SPF27	767500000	581310000	291385000
sp|P13994|CC130_HUMAN Coiled-coil domain-containing protein 130 OS=Homo sapiens OX=9606 GN=CCDC130 PE=1 SV=2	CC130	741810000	542750000	552570000
sp|P36578|RL4_HUMAN 60S ribosomal protein L4 OS=Homo sapiens OX=9606 GN=RPL4 PE=1 SV=5	RL4	718005000	996010000	35175000
sp|Q96DF8|ESS2_HUMAN Splicing factor ESS-2 homolog OS=Homo sapiens OX=9606 GN=ESS2 PE=1 SV=1	ESS2	586450000	559345000	471715000
sp|Q96BP3|PPWD1_HUMAN Peptidylprolyl isomerase domain and WD repeat-containing protein 1 OS=Homo sapiens OX=9606 GN=PPWD1 PE=1 SV=1	PPWD1	566980000	410105000	370850000
sp|Q9BRR8|GPTC1_HUMAN G patch domain-containing protein 1 OS=Homo sapiens OX=9606 GN=GPATCH1 PE=1 SV=1	GPTC1	515115000	631800000	360085000
sp|O95926|SYF2_HUMAN Pre-mRNA-splicing factor SYF2 OS=Homo sapiens OX=9606 GN=SYF2 PE=1 SV=1	SYF2	472595000	523545000	423085000
sp|Q9HCG8|CWC22_HUMAN Pre-mRNA-splicing factor CWC22 homolog OS=Homo sapiens OX=9606 GN=CWC22 PE=1 SV=3	CWC22	460400000	449855000	244915000
sp|P62314|SMD1_HUMAN Small nuclear ribonucleoprotein Sm D1 OS=Homo sapiens OX=9606 GN=SNRPD1 PE=1 SV=1	SMD1	418380000	156715000	904915000
sp|P17066|HSP76_HUMAN Heat shock 70 kDa protein 6 OS=Homo sapiens OX=9606 GN=HSPA6 PE=1 SV=2;sp|P48741|HSP77_HUMAN Putative heat shock 70 kDa protein 7 OS=Homo sapiens OX=9606 GN=HSPA7 PE=5 SV=2	HSP77	399790000	394070000	474520000
sp|P63162|RSMN_HUMAN Small nuclear ribonucleoprotein-associated protein N OS=Homo sapiens OX=9606 GN=SNRPN PE=1 SV=1;sp|P14678|RSMB_HUMAN Small nuclear ribonucleoprotein-associated proteins B and B OS=Homo sapiens OX=9606 GN=SNRPB PE=1 SV=2	RSMB	337375000	196230000	204500000
sp|O95391|SLU7_HUMAN Pre-mRNA-splicing factor SLU7 OS=Homo sapiens OX=9606 GN=SLU7 PE=1 SV=2	SLU7	332635000	245810000	224250000
sp|P50914|RL14_HUMAN 60S ribosomal protein L14 OS=Homo sapiens OX=9606 GN=RPL14 PE=1 SV=4	RL14	318730000	216695000	53510500
sp|P62318|SMD3_HUMAN Small nuclear ribonucleoprotein Sm D3 OS=Homo sapiens OX=9606 GN=SNRPD3 PE=1 SV=1	SMD3	284010000	143790000	353685000
sp|Q96N46|TTC14_HUMAN Tetratricopeptide repeat protein 14 OS=Homo sapiens OX=9606 GN=TTC14 PE=1 SV=1	TTC14	262540000	403595000	352125000
sp|Q96BZ8|LENG1_HUMAN Leukocyte receptor cluster member 1 OS=Homo sapiens OX=9606 GN=LENG1 PE=1 SV=1	LENG1	254230000	210750000	200565000
sp|Q9BRX9|WDR83_HUMAN WD repeat domain-containing protein 83 OS=Homo sapiens OX=9606 GN=WDR83 PE=1 SV=1	WDR83	250830000	237400000	193370000
sp|Q8N5F7|NKAP_HUMAN NF-kappa-B-activating protein OS=Homo sapiens OX=9606 GN=NKAP PE=1 SV=1	NKAPL	233750000	183755000	141900000
sp|Q9H2H8|PPIL3_HUMAN Peptidyl-prolyl cis-trans isomerase-like 3 OS=Homo sapiens OX=9606 GN=PPIL3 PE=1 SV=1	PPIL3	224460000	85177500	50989000
sp|P61326|MGN_HUMAN Protein mago nashi homolog OS=Homo sapiens OX=9606 GN=MAGOH PE=1 SV=1;sp|Q96A72|MGN2_HUMAN Protein mago nashi homolog 2 OS=Homo sapiens OX=9606 GN=MAGOHB PE=1 SV=1	MGN2	222760000	142055000	98150000
sp|O43660|PLRG1_HUMAN Pleiotropic regulator 1 OS=Homo sapiens OX=9606 GN=PLRG1 PE=1 SV=1	PLRG1	220810000	207075000	210675000
sp|P41223|BUD31_HUMAN Protein BUD31 homolog OS=Homo sapiens OX=9606 GN=BUD31 PE=1 SV=2	BUD31	217455000	108398500	62956000
sp|Q02543|RL18A_HUMAN 60S ribosomal protein L18a OS=Homo sapiens OX=9606 GN=RPL18A PE=1 SV=2	RL18A	211305000	89488000	23949500
sp|Q9Y3C6|PPIL1_HUMAN Peptidyl-prolyl cis-trans isomerase-like 1 OS=Homo sapiens OX=9606 GN=PPIL1 PE=1 SV=1	PPIL1	191657500	84024000	87634500
sp|P46779|RL28_HUMAN 60S ribosomal protein L28 OS=Homo sapiens OX=9606 GN=RPL28 PE=1 SV=3	RL28	180890000	119451500	18722500
sp|Q9NW64|RBM22_HUMAN Pre-mRNA-splicing factor RBM22 OS=Homo sapiens OX=9606 GN=RBM22 PE=1 SV=1	RBM22	175240000	79484000	91280500
sp|Q92620|PRP16_HUMAN Pre-mRNA-splicing factor ATP-dependent RNA helicase PRP16 OS=Homo sapiens OX=9606 GN=DHX38 PE=1 SV=2	PRP16	163825000	100629500	86628000
sp|Q9P013|CWC15_HUMAN Spliceosome-associated protein CWC15 homolog OS=Homo sapiens OX=9606 GN=CWC15 PE=1 SV=2	CWC15	150630000	120035000	100316500
sp|Q13427|PPIG_HUMAN Peptidyl-prolyl cis-trans isomerase G OS=Homo sapiens OX=9606 GN=PPIG PE=1 SV=2	PPIG	145173000	82964000	21937750
sp|Q8WUQ7|CATIN_HUMAN Cactin OS=Homo sapiens OX=9606 GN=CACTIN PE=1 SV=3	CATIN	143360000	90799000	86691500
sp|Q9H8G2|CAAP1_HUMAN Caspase activity and apoptosis inhibitor 1 OS=Homo sapiens OX=9606 GN=CAAP1 PE=1 SV=2	CAAP1	136958000	18848500	98661000
sp|P27635|RL10_HUMAN 60S ribosomal protein L10 OS=Homo sapiens OX=9606 GN=RPL10 PE=1 SV=4	RL10L	124103000	208780000	123910000
sp|Q8NHW5|RLA0L_HUMAN 60S acidic ribosomal protein P0-like OS=Homo sapiens OX=9606 GN=RPLP0P6 PE=5 SV=1;sp|P05388|RLA0_HUMAN 60S acidic ribosomal protein P0 OS=Homo sapiens OX=9606 GN=RPLP0 PE=1 SV=1	RLA0	111027000	155520000	7955500
sp|Q9NVI7|ATD3A_HUMAN ATPase family AAA domain-containing protein 3A OS=Homo sapiens OX=9606 GN=ATAD3A PE=1 SV=2;sp|Q5T2N8|ATD3C_HUMAN ATPase family AAA domain-containing protein 3C OS=Homo sapiens OX=9606 GN=ATAD3C PE=2 SV=2;sp|Q5T9A4|ATD3B_HUMAN ATPase f	ATD3B	101435000	122390000	42334000
sp|Q14320|FA50A_HUMAN Protein FAM50A OS=Homo sapiens OX=9606 GN=FAM50A PE=1 SV=2;sp|Q9Y247|FA50B_HUMAN Protein FAM50B OS=Homo sapiens OX=9606 GN=FAM50B PE=1 SV=1	FA50B	98896000	81766000	104488000
sp|P62306|RUXF_HUMAN Small nuclear ribonucleoprotein F OS=Homo sapiens OX=9606 GN=SNRPF PE=1 SV=1	RUXF	98026000	36299000	29366000
sp|Q9Y421|FA32A_HUMAN Protein FAM32A OS=Homo sapiens OX=9606 GN=FAM32A PE=1 SV=2	FA32A	95235000	73215500	47309000
sp|Q9H5V9|CX056_HUMAN UPF0428 protein CXorf56 OS=Homo sapiens OX=9606 GN=CXorf56 PE=1 SV=1	CX056	91097500	87608500	46027000
sp|Q9Y5S9|RBM8A_HUMAN RNA-binding protein 8A OS=Homo sapiens OX=9606 GN=RBM8A PE=1 SV=1	RBM8A	79268000	74431500	26552500
sp|P08579|RU2B_HUMAN U2 small nuclear ribonucleoprotein B OS=Homo sapiens OX=9606 GN=SNRPB2 PE=1 SV=1	RU2B	78704000	46182000	23897000
sp|Q14331|FRG1_HUMAN Protein FRG1 OS=Homo sapiens OX=9606 GN=FRG1 PE=1 SV=1	FRG1	75043000	91371000	26104000
sp|Q02040|AK17A_HUMAN A-kinase anchor protein 17A OS=Homo sapiens OX=9606 GN=AKAP17A PE=1 SV=2	AK17A	71947500	86164500	82104500
sp|P62910|RL32_HUMAN 60S ribosomal protein L32 OS=Homo sapiens OX=9606 GN=RPL32 PE=1 SV=2	RL32	67978500	84480000	18158500
sp|P62304|RUXE_HUMAN Small nuclear ribonucleoprotein E OS=Homo sapiens OX=9606 GN=SNRPE PE=1 SV=1	RUXE	67632500	46931650	88242900
sp|Q9UKM9|RALY_HUMAN RNA-binding protein Raly OS=Homo sapiens OX=9606 GN=RALY PE=1 SV=1	RALY	65878500	83809000	79878500
sp|Q9NZ63|TLS1_HUMAN Telomere length and silencing protein 1 homolog OS=Homo sapiens OX=9606 GN=C9orf78 PE=1 SV=1	TLS1	65398500	75218000	77371000
sp|Q9UNP9|PPIE_HUMAN Peptidyl-prolyl cis-trans isomerase E OS=Homo sapiens OX=9606 GN=PPIE PE=1 SV=1	PPIE	50813000	49185000	94940500
sp|P16383|GCFC2_HUMAN GC-rich sequence DNA-binding factor 2 OS=Homo sapiens OX=9606 GN=GCFC2 PE=1 SV=2	GCFC2	43542500	32049000	25190000
sp|P55786|PSA_HUMAN Puromycin-sensitive aminopeptidase OS=Homo sapiens OX=9606 GN=NPEPPS PE=1 SV=2	PSA	43259000	25461500	25297000
sp|P33908|MA1A1_HUMAN Mannosyl-oligosaccharide 1,2-alpha-mannosidase IA OS=Homo sapiens OX=9606 GN=MAN1A1 PE=1 SV=3	MA1A1	37924500	51418500	59970500
sp|P06733|ENOA_HUMAN Alpha-enolase OS=Homo sapiens OX=9606 GN=ENO1 PE=1 SV=2	ENOG	35754000	19927500	104290000
sp|P25398|RS12_HUMAN 40S ribosomal protein S12 OS=Homo sapiens OX=9606 GN=RPS12 PE=1 SV=3	RS12	34777000	9945000	13332500
sp|O43143|DHX15_HUMAN Pre-mRNA-splicing factor ATP-dependent RNA helicase DHX15 OS=Homo sapiens OX=9606 GN=DHX15 PE=1 SV=2	DHX15	26574000	63149500	45093500
sp|Q9H307|PININ_HUMAN Pinin OS=Homo sapiens OX=9606 GN=PNN PE=1 SV=5	PININ	24627000	40042000	11395000
sp|P08708|RS17_HUMAN 40S ribosomal protein S17 OS=Homo sapiens OX=9606 GN=RPS17 PE=1 SV=2;tr|H3BNC9|H3BNC9_HUMAN Uncharacterized protein (Fragment) OS=Homo sapiens OX=9606 PE=4 SV=1	H3BNC9	23644500	32345500	23470500
sp|P49755|TMEDA_HUMAN Transmembrane emp24 domain-containing protein 10 OS=Homo sapiens OX=9606 GN=TMED10 PE=1 SV=2	TMEDA	22777000	24080500	27179500
sp|Q9P2R3|ANFY1_HUMAN Rabankyrin-5 OS=Homo sapiens OX=9606 GN=ANKFY1 PE=1 SV=2	ANFY1	15609500	15388000	13068500
sp|P39019|RS19_HUMAN 40S ribosomal protein S19 OS=Homo sapiens OX=9606 GN=RPS19 PE=1 SV=2	RS19	14662000	6963500	6731500
sp|P07195|LDHB_HUMAN L-lactate dehydrogenase B chain OS=Homo sapiens OX=9606 GN=LDHB PE=1 SV=2	LDHB	14394000	25736500	22560500
sp|P62195|PRS8_HUMAN 26S proteasome regulatory subunit 8 OS=Homo sapiens OX=9606 GN=PSMC5 PE=1 SV=1	PRS8	13922850	16339000	15124450
sp|P78371|TCPB_HUMAN T-complex protein 1 subunit beta OS=Homo sapiens OX=9606 GN=CCT2 PE=1 SV=4	TCPB	13742000	19560500	22801000
sp|Q5JVF3|PCID2_HUMAN PCI domain-containing protein 2 OS=Homo sapiens OX=9606 GN=PCID2 PE=1 SV=2	PCID2	13256600	12261650	3640800
sp|P62857|RS28_HUMAN 40S ribosomal protein S28 OS=Homo sapiens OX=9606 GN=RPS28 PE=1 SV=1	RS28	13227500	50945000	310915000
sp|Q8NEV1|CSK23_HUMAN Casein kinase II subunit alpha 3 OS=Homo sapiens OX=9606 GN=CSNK2A3 PE=1 SV=2;sp|P68400|CSK21_HUMAN Casein kinase II subunit alpha OS=Homo sapiens OX=9606 GN=CSNK2A1 PE=1 SV=1	CSK21	13044500	3325700	4136450
sp|P15924|DESP_HUMAN Desmoplakin OS=Homo sapiens OX=9606 GN=DSP PE=1 SV=3	DESP	12839000	6894500	64980000
sp|P04181|OAT_HUMAN Ornithine aminotransferase, mitochondrial OS=Homo sapiens OX=9606 GN=OAT PE=1 SV=1	OAT	10566750	7142500	6744500
sp|P57088|TMM33_HUMAN Transmembrane protein 33 OS=Homo sapiens OX=9606 GN=TMEM33 PE=1 SV=2	TMM33	9086000	11882000	60935000
sp|Q01432|AMPD3_HUMAN AMP deaminase 3 OS=Homo sapiens OX=9606 GN=AMPD3 PE=1 SV=1	AMPD3	9081000	7660000	14486000
sp|Q9BVK6|TMED9_HUMAN Transmembrane emp24 domain-containing protein 9 OS=Homo sapiens OX=9606 GN=TMED9 PE=1 SV=2	TMED9	8017000	6997050	30297500
sp|Q13509|TBB3_HUMAN Tubulin beta-3 chain OS=Homo sapiens OX=9606 GN=TUBB3 PE=1 SV=2;tr|A0A0B4J269|A0A0B4J269_HUMAN Uncharacterized protein OS=Homo sapiens OX=9606 PE=1 SV=1	A0A0B4J269	7776500	10335000	5279500
sp|Q86VP6|CAND1_HUMAN Cullin-associated NEDD8-dissociated protein 1 OS=Homo sapiens OX=9606 GN=CAND1 PE=1 SV=2	CAND1	7523000	5893000	27612500
sp|O95394|AGM1_HUMAN Phosphoacetylglucosamine mutase OS=Homo sapiens OX=9606 GN=PGM3 PE=1 SV=1	AGM1	7283600	1708950	2460750
sp|O43852|CALU_HUMAN Calumenin OS=Homo sapiens OX=9606 GN=CALU PE=1 SV=2	CALU	7269750	4334950	1690500
sp|Q96PK6|RBM14_HUMAN RNA-binding protein 14 OS=Homo sapiens OX=9606 GN=RBM14 PE=1 SV=2	A0A0A0MSL8	6296000	2203900	5559500
sp|O00571|DDX3X_HUMAN ATP-dependent RNA helicase DDX3X OS=Homo sapiens OX=9606 GN=DDX3X PE=1 SV=3;sp|O15523|DDX3Y_HUMAN ATP-dependent RNA helicase DDX3Y OS=Homo sapiens OX=9606 GN=DDX3Y PE=1 SV=2	DDX3Y	5975000	4199450	8826500
sp|P52597|HNRPF_HUMAN Heterogeneous nuclear ribonucleoprotein F OS=Homo sapiens OX=9606 GN=HNRNPF PE=1 SV=3	HNRPF	5563000	18648000	20112000
sp|O75746|CMC1_HUMAN Calcium-binding mitochondrial carrier protein Aralar1 OS=Homo sapiens OX=9606 GN=SLC25A12 PE=1 SV=2	CMC1	3671200	3370150	3256250
sp|Q14147|DHX34_HUMAN Probable ATP-dependent RNA helicase DHX34 OS=Homo sapiens OX=9606 GN=DHX34 PE=1 SV=2	DHX34	13136.7	10912.3	10268
sp|Q02878|RL6_HUMAN 60S ribosomal protein L6 OS=Homo sapiens OX=9606 GN=RPL6 PE=1 SV=3	RL6	68.7284	67.3794	6.47015
sp|P62316|SMD2_HUMAN Small nuclear ribonucleoprotein Sm D2 OS=Homo sapiens OX=9606 GN=SNRPD2 PE=1 SV=1	SMD2	53.0434	25.2284	24.395
sp|P46781|RS9_HUMAN 40S ribosomal protein S9 OS=Homo sapiens OX=9606 GN=RPS9 PE=1 SV=3	RS9	48.2105	34.4358	6.97996
sp|P62424|RL7A_HUMAN 60S ribosomal protein L7a OS=Homo sapiens OX=9606 GN=RPL7A PE=1 SV=2	RL7A	42.4036	47.9195	18.2095
sp|P39023|RL3_HUMAN 60S ribosomal protein L3 OS=Homo sapiens OX=9606 GN=RPL3 PE=1 SV=2	RL3L	38.7119	32.6847	16.2307
sp|P49207|RL34_HUMAN 60S ribosomal protein L34 OS=Homo sapiens OX=9606 GN=RPL34 PE=1 SV=3	RL34	32.131	18.4427	4.99972
sp|P61313|RL15_HUMAN 60S ribosomal protein L15 OS=Homo sapiens OX=9606 GN=RPL15 PE=1 SV=2	RL15	26.972	8.68203	4.37175
sp|P61353|RL27_HUMAN 60S ribosomal protein L27 OS=Homo sapiens OX=9606 GN=RPL27 PE=1 SV=2	RL27	23.3824	19.4521	4.01535
sp|P62851|RS25_HUMAN 40S ribosomal protein S25 OS=Homo sapiens OX=9606 GN=RPS25 PE=1 SV=1	RS25	18.2473	9.98853	8.22044
sp|P46778|RL21_HUMAN 60S ribosomal protein L21 OS=Homo sapiens OX=9606 GN=RPL21 PE=1 SV=2	RL21	14.5803	19.7339	5.42891
sp|P62888|RL30_HUMAN 60S ribosomal protein L30 OS=Homo sapiens OX=9606 GN=RPL30 PE=1 SV=2	RL30	13.4255	10.6804	5.64628
sp|Q07020|RL18_HUMAN 60S ribosomal protein L18 OS=Homo sapiens OX=9606 GN=RPL18 PE=1 SV=2	RL18	13.0735	5.45568	5.18623
sp|P62266|RS23_HUMAN 40S ribosomal protein S23 OS=Homo sapiens OX=9606 GN=RPS23 PE=1 SV=3	RS23	10.4984	8.87669	3.65855
sp|Q2TAY7|SMU1_HUMAN WD40 repeat-containing protein SMU1 OS=Homo sapiens OX=9606 GN=SMU1 PE=1 SV=2	SMU1	8.20749	8.87523	16.6358
sp|P62277|RS13_HUMAN 40S ribosomal protein S13 OS=Homo sapiens OX=9606 GN=RPS13 PE=1 SV=2	RS13	8.12066	14.3127	6.70139
sp|P05387|RLA2_HUMAN 60S acidic ribosomal protein P2 OS=Homo sapiens OX=9606 GN=RPLP2 PE=1 SV=1	RLA2	9.77925	8.26856	3.72193
sp|P30050|RL12_HUMAN 60S ribosomal protein L12 OS=Homo sapiens OX=9606 GN=RPL12 PE=1 SV=1	RL12	5.56664	4.86681	8.11639
sp|P17987|TCPA_HUMAN T-complex protein 1 subunit alpha OS=Homo sapiens OX=9606 GN=TCP1 PE=1 SV=1	TCPA	3.74694	5.9578	15.1232
sp|P32969|RL9_HUMAN 60S ribosomal protein L9 OS=Homo sapiens OX=9606 GN=RPL9 PE=1 SV=1	RL9	5.47843	10.642	5.26265
tr|J3QQQ9|J3QQQ9_HUMAN Uncharacterized protein OS=Homo sapiens OX=9606 PE=4 SV=1;sp|P61254|RL26_HUMAN 60S ribosomal protein L26 OS=Homo sapiens OX=9606 GN=RPL26 PE=1 SV=1	RL26	6.49249	4.91334	2.29086
sp|P18621|RL17_HUMAN 60S ribosomal protein L17 OS=Homo sapiens OX=9606 GN=RPL17 PE=1 SV=3;tr|A0A0A6YYL6|A0A0A6YYL6_HUMAN Protein RPL17-C18orf32 OS=Homo sapiens OX=9606 GN=RPL17-C18orf32 PE=3 SV=1	A0A0A6YYL6	5.24663	6.24071	6.70047
sp|P22087|FBRL_HUMAN rRNA 2-O-methyltransferase fibrillarin OS=Homo sapiens OX=9606 GN=FBL PE=1 SV=2	FBRL	4.05451	4.76233	3.93985
sp|P07910|HNRPC_HUMAN Heterogeneous nuclear ribonucleoproteins C1/C2 OS=Homo sapiens OX=9606 GN=HNRNPC PE=1 SV=4;tr|A0A0G2JPF8|A0A0G2JPF8_HUMAN Heterogeneous nuclear ribonucleoprotein C-like 4 OS=Homo sapiens OX=9606 PE=4 SV=1;sp|P0DMR1|HNRC4_HUMAN Heterog	HNRC2	3.25658	4.18896	2.65532
sp|P81605|DCD_HUMAN Dermcidin OS=Homo sapiens OX=9606 GN=DCD PE=1 SV=2	DCD	2.22937	3.95357	4.5489
sp|P62249|RS16_HUMAN 40S ribosomal protein S16 OS=Homo sapiens OX=9606 GN=RPS16 PE=1 SV=2	RS16	3.44944	3.74186	2.69181
sp|P42766|RL35_HUMAN 60S ribosomal protein L35 OS=Homo sapiens OX=9606 GN=RPL35 PE=1 SV=2	RL35	5.57372	3.17248	3.76034
sp|Q14254|FLOT2_HUMAN Flotillin-2 OS=Homo sapiens OX=9606 GN=FLOT2 PE=1 SV=2	FLOT2	5.04809	3.14591	2.17966
sp|P22102|PUR2_HUMAN Trifunctional purine biosynthetic protein adenosine-3 OS=Homo sapiens OX=9606 GN=GART PE=1 SV=1	PUR2	2.50836	2.84609	3.38135
sp|O75955|FLOT1_HUMAN Flotillin-1 OS=Homo sapiens OX=9606 GN=FLOT1 PE=1 SV=3	FLOT1	3.32311	2.17956	2.62632
sp|Q14697|GANAB_HUMAN Neutral alpha-glucosidase AB OS=Homo sapiens OX=9606 GN=GANAB PE=1 SV=3	GANAB	2.00219	2.15159	2.90975
